# Boreal moss-microbe interactions are revealed through metagenome assembly of novel bacterial species

**DOI:** 10.1101/2023.04.06.535926

**Authors:** Sarah Ishak, Jonathan Rondeau-Leclaire, Maria Faticov, Sébastien Roy, Isabelle Laforest-Lapointe

## Abstract

Moss-microbe interactions contribute to ecosystem processes in boreal forests. Yet, how host-specific characteristics and the environment drive the composition and metabolic potential of moss microbiomes is still poorly understood. In this study, we use shotgun metagenomics to identify the taxonomy and metabolic potential of the bacteria of four moss species of the boreal forests of Northern Québec, Canada. To characterize moss bacterial community composition and diversity, we assembled the genomes of 110 potentially novel bacterial species. Our results highlight that moss genus, species, gametophyte section, and to a lesser extent soil pH and soil temperature, drive moss-associated bacterial community composition and diversity. In the brown gametophyte section, two *Stigonema* spp. showed partial pathway completeness for photosynthesis and nitrogen fixation, while all brown-associated Hyphomicrobiales had complete assimilatory nitrate reduction pathways and many nearly complete carbon fixation pathways. Several brown-associated species showed partial to complete pathways for coenzyme M and F420 biosynthesis, important for methane metabolism. In addition, green-associated Hyphomicrobiales (*Methylobacteria* spp.) displayed potential for the anoxygenic photosystem II pathway. Overall, our findings demonstrate how host-specific characteristics and environmental factors shape the composition and metabolic potential of moss bacteria, highlighting their roles in carbon fixation, nitrogen cycling, and methane metabolism in boreal forests.
