## Supplementary Table 1 for "Boreal moss-microbe interactions are revealed through metagenome assembly of novel bacterial species"

### Sheet: Sheet1
MAG	Class	Genus	L50 (kb)	N50	№ of contigs	GC	MBP	comp	cont	QS
Green_AO.bin.3	Actinomycetia	Iso899	9.82	149.00	666	0.68	4.60	90.64	0.57	0.88
Brown_AD.bin.5	Actinomycetia	Jatrophihabitans	6.43	157.00	678	0.71	3.26	76.22	3.02	0.61
Brown_Q.bin.3	Actinomycetia	Jatrophihabitans	12.98	87.00	428	0.70	3.67	90.84	1.17	0.85
Brown_K.bin.8	Actinomycetia	Mycobacterium	5.66	212.00	776	0.65	3.64	77.62	0.86	0.73
Green_AP.bin.5	Actinomycetia	Nakamurella	2.78	387.00	1221	0.69	3.13	69.70	2.48	0.57
Brown_T.bin.8	Actinomycetia	Trebonia	3.22	499.00	1721	0.71	4.95	58.12	1.60	0.50
Brown_Z.bin.2	Actinomycetia	Trebonia	4.31	440.00	1706	0.71	5.86	76.97	2.16	0.66
Brown_AF.bin.2	Actinomycetia	NA	4.03	416.00	1457	0.67	5.01	69.25	1.23	0.63
Brown_P.bin.10	Actinomycetia	NA	4.84	396.00	1614	0.72	6.17	84.88	3.51	0.67
Brown_R.bin.1	Alphaproteobacteria	Acidocella	4.52	210.00	811	0.61	2.94	76.02	0.12	0.75
Green_AK.bin.4	Alphaproteobacteria	Acidocella	3.17	287.00	971	0.62	2.58	69.86	2.28	0.58
Brown_J.bin.9	Alphaproteobacteria	BOG-908	11.92	75.00	320	0.67	3.03	56.90	0.86	0.53
Brown_R.bin.8	Alphaproteobacteria	BOG-908	5.66	162.00	654	0.65	2.93	70.42	0.50	0.68
Brown_Q.bin.7	Alphaproteobacteria	CAHJWH01	8.57	97.00	402	0.72	2.61	83.93	2.38	0.72
Brown_J.bin.4	Alphaproteobacteria	CAHJXG01	11.84	95.00	365	0.68	3.30	70.06	2.49	0.58
Green_P.bin.6	Alphaproteobacteria	CAHJXG01	25.96	66.00	372	0.68	5.63	96.04	1.86	0.87
Green_T.bin.4	Alphaproteobacteria	LMUY01	15.49	93.00	420	0.67	4.44	90.32	1.26	0.84
Green_AP.bin.12	Alphaproteobacteria	Lichenicola	17.65	51.00	296	0.70	3.33	95.93	1.44	0.89
Green_AP.bin.13	Alphaproteobacteria	Lichenihabitans	4.29	306.00	1061	0.69	3.94	73.63	2.45	0.61
Green_AP.bin.3	Alphaproteobacteria	Methylobacterium	5.44	213.00	876	0.69	3.98	74.55	1.93	0.65
Green_AA.bin.3	Alphaproteobacteria	Novosphingobium	23.32	48.00	225	0.63	3.56	94.39	1.90	0.85
Green_AP.bin.4	Alphaproteobacteria	RH-AL1	6.95	140.00	651	0.69	3.21	80.32	1.17	0.74
Green_R.bin.1	Alphaproteobacteria	RH-AL1	7.57	126.00	515	0.68	3.04	84.29	2.27	0.73
Green_AP.bin.1	Alphaproteobacteria	Rhizobium	14.90	105.00	569	0.62	5.41	89.23	1.67	0.81
Green_AP.bin.10	Alphaproteobacteria	Sphingomonas	5.62	162.00	697	0.68	2.99	70.26	1.59	0.62
Green_AO.bin.5	Alphaproteobacteria	Sphingomonas_N	5.79	199.00	841	0.68	3.80	79.87	1.94	0.70
Brown_AA.bin.5	Alphaproteobacteria	NA	3.20	307.00	1059	0.64	2.90	65.61	2.82	0.52
Green_N.bin.2	Alphaproteobacteria	NA	7.91	130.00	562	0.64	3.41	86.97	2.09	0.77
Brown_AE.bin.7	Armatimonadia	JAFAZD01	4.51	342.00	1297	0.56	4.83	74.51	1.42	0.67
Brown_J.bin.7	Armatimonadia	JAFAZD01	11.13	142.00	583	0.64	4.72	91.38	0.93	0.87
Green_AP.bin.14	Bacteroidia	Hymenobacter	25.58	72.00	381	0.62	5.63	98.47	0.76	0.95
Brown_AD.bin.3	Bacteroidia	Ilyomonas	11.78	124.00	547	0.43	4.62	97.51	0.77	0.94
Brown_J.bin.5	Bacteroidia	Mucilaginibacter	10.55	100.00	482	0.43	3.73	91.57	1.11	0.86
Brown_K.bin.3	Bacteroidia	Mucilaginibacter	8.85	147.00	609	0.42	4.18	82.45	2.86	0.68
Brown_S.bin.2	Bacteroidia	Mucilaginibacter	2.34	559.00	1860	0.40	3.92	65.74	2.88	0.51
Brown_Z.bin.5	Bacteroidia	Mucilaginibacter	4.36	261.00	978	0.46	3.39	73.44	3.29	0.57
Brown_J.bin.6	Bacteroidia	Mucilaginibacter_A	12.16	107.00	537	0.39	4.23	92.86	1.83	0.84
Green_AK.bin.3	Bacteroidia	Mucilaginibacter_A	2.54	287.00	876	0.41	2.05	64.97	0.00	0.65
Brown_AA.bin.1	Bacteroidia	Parafilimonas	7.54	142.00	591	0.36	3.34	79.80	3.90	0.60
Brown_Y.bin.3	Bacteroidia	Puia	10.32	117.00	542	0.50	3.93	91.40	1.81	0.82
Brown_Y.bin.4	Bacteroidia	Puia	3.24	369.00	1239	0.52	3.50	71.68	2.76	0.58
Brown_AE.bin.1	Cyanobacteriia	FACHB-831	7.31	258.00	1186	0.46	6.24	88.67	1.33	0.82
Brown_J.bin.8	Cyanobacteriia	Iningainema	5.74	421.00	1512	0.42	7.37	80.16	4.19	0.59
Green_AD.bin.2	Cyanobacteriia	Nostoc	5.29	340.00	1204	0.41	5.43	68.03	2.19	0.57
Green_W.bin.2	Cyanobacteriia	Nostoc	6.99	304.00	1293	0.42	7.03	89.37	0.67	0.86
Brown_AA.bin.3	Cyanobacteriia	Stigonema	7.70	273.00	1197	0.44	6.92	92.73	1.57	0.85
Brown_Z.bin.1	Cyanobacteriia	Stigonema	6.61	398.00	1776	0.44	9.00	79.86	1.93	0.70
Green_AM.bin.3	Cyanobacteriia	NA	4.45	331.00	1173	0.40	4.51	75.85	1.20	0.70
Brown_R.bin.3	Eremiobacteria	Nyctobacter	11.47	83.00	425	0.66	3.24	95.16	0.93	0.91
Green_S.bin.2	Eremiobacteria	Nyctobacter	16.54	58.00	292	0.68	2.87	95.31	0.00	0.95
Brown_AE.bin.3	Eremiobacteria	Palsa-1515	3.11	355.00	1280	0.63	3.44	63.93	0.93	0.59
Brown_AE.bin.6	Eremiobacteria	Palsa-1515	7.35	118.00	530	0.68	2.77	88.80	0.10	0.88
Brown_T.bin.6	Eremiobacteria	Palsa-1515	8.24	103.00	397	0.64	2.73	70.27	1.60	0.62
Brown_AA.bin.6	Eremiobacteria	Tumulicola	4.01	215.00	834	0.61	2.85	80.84	2.78	0.67
Green_AK.bin.6	Eremiobacteria	Velthaea	2.46	444.00	1472	0.61	3.24	62.53	1.85	0.53
Brown_AD.bin.6	Gammaproteobacteria	Bog-1198	27.02	51.00	253	0.62	4.29	93.78	4.59	0.71
Brown_Q.bin.2	Gammaproteobacteria	Bog-1198	38.31	33.00	203	0.65	4.10	97.05	3.56	0.79
Brown_S.bin.5	Gammaproteobacteria	Bog-1198	9.53	118.00	485	0.67	3.56	85.91	1.88	0.77
Brown_V.bin.1	Gammaproteobacteria	Bog-1198	21.47	57.00	247	0.62	3.75	90.77	2.67	0.77
Brown_X.bin.4	Gammaproteobacteria	Bog-1198	9.75	117.00	528	0.66	3.62	87.30	2.98	0.72
Brown_Y.bin.2	Gammaproteobacteria	Bog-1198	22.68	68.00	323	0.60	4.49	94.04	4.92	0.69
Green_T.bin.3	Gammaproteobacteria	Bog-1198	19.03	56.00	266	0.62	3.46	92.35	3.79	0.73
Green_N.bin.3	Gammaproteobacteria	Buchnera	2.85	57.00	174	0.25	0.46	68.80	0.00	0.69
Green_Q.bin.1	Gammaproteobacteria	CAHJXF01	13.10	100.00	452	0.67	4.09	94.56	1.95	0.85
Brown_K.bin.1	Gammaproteobacteria	CAJCIC01	6.90	164.00	657	0.62	3.54	77.80	0.93	0.73
Green_T.bin.1	Gammaproteobacteria	Janthinobacterium	2.87	441.00	1500	0.60	3.75	68.13	2.92	0.54
Green_P.bin.4	Gammaproteobacteria	LMDS01	6.82	216.00	885	0.69	4.54	86.37	4.29	0.65
Green_T.bin.6	Gammaproteobacteria	LMDS01	4.12	300.00	1132	0.70	3.90	83.71	2.87	0.69
Green_AP.bin.2	Gammaproteobacteria	Rhodanobacter	5.82	188.00	757	0.63	3.49	88.19	1.16	0.82
Brown_AE.bin.8	Gammaproteobacteria	Rouxiella	4.19	286.00	1188	0.49	4.09	87.60	2.51	0.75
Brown_K.bin.4	Gammaproteobacteria	Rudaea	11.52	97.00	474	0.60	3.60	95.16	1.78	0.86
Brown_P.bin.2	Gammaproteobacteria	Rudaea	17.15	52.00	280	0.59	3.27	95.33	2.25	0.84
Brown_Y.bin.6	Gammaproteobacteria	Schlegelella_A	7.40	168.00	705	0.69	3.87	89.85	3.09	0.74
Brown_P.bin.5	Gammaproteobacteria	Variovorax	3.33	426.00	1448	0.68	4.22	59.79	0.75	0.56
Green_AK.bin.2	Gammaproteobacteria	Xanthomonas_A	4.37	242.00	926	0.68	3.28	70.37	1.75	0.62
Brown_J.bin.2	Ktedonobacteria	DTNP01	17.27	101.00	544	0.48	5.83	99.08	4.95	0.74
Brown_AE.bin.11	Ktedonobacteria	Dictyobacter	40.32	52.00	285	0.52	6.16	98.18	4.29	0.77
Brown_AA.bin.4	Terriglobia	Bog-105	4.69	335.00	1173	0.57	4.71	77.11	1.30	0.71
Brown_AB.bin.1	Terriglobia	CAIQPK01	7.41	178.00	743	0.59	4.26	72.84	0.29	0.71
Green_AK.bin.5	Terriglobia	EB88	16.65	65.00	408	0.64	3.89	95.47	0.86	0.91
Green_AM.bin.2	Terriglobia	EB88	2.48	359.00	1162	0.64	2.59	63.92	2.30	0.52
Green_X.bin.1	Terriglobia	EB88	24.95	50.00	287	0.62	4.09	96.98	0.00	0.97
Brown_AC.bin.1	Terriglobia	Edaphobacter	29.87	47.00	246	0.57	4.63	77.35	2.59	0.64
Green_AP.bin.7	Terriglobia	Granulicella_B	5.69	243.00	1011	0.61	4.41	88.45	5.17	0.63
Green_AP.bin.11	Terriglobia	Granulicella_C	34.41	38.00	220	0.60	4.62	96.32	0.85	0.92
Brown_AE.bin.5	Terriglobia	Granulicella_D	42.29	30.00	160	0.60	4.02	96.81	0.91	0.92
Brown_AE.bin.2	Terriglobia	KBS-83	63.21	22.00	120	0.58	4.61	96.93	0.86	0.93
Brown_N.bin.1	Terriglobia	KBS-83	37.24	33.00	185	0.59	4.05	92.89	0.39	0.91
Brown_X.bin.1	Terriglobia	KBS-83	21.77	73.00	365	0.57	5.24	95.72	1.72	0.87
Green_M.bin.1	Terriglobia	KBS-83	25.90	50.00	278	0.58	4.11	88.27	0.86	0.84
Brown_J.bin.3	Terriglobia	PALSA-350	14.32	110.00	509	0.59	5.31	95.69	0.05	0.95
Brown_W.bin.4	Terriglobia	Sulfotelmatobacter	37.88	44.00	321	0.57	5.81	93.18	2.56	0.80
Brown_T.bin.5	Terriglobia	Terriglobus	9.02	120.00	612	0.62	3.82	80.19	2.21	0.69
Brown_Z.bin.7	Terriglobia	Terriglobus	12.01	69.00	283	0.62	2.75	72.27	3.52	0.55
Green_K.bin.1	Terriglobia	Terriglobus	8.04	111.00	431	0.61	2.80	86.40	4.38	0.64
Brown_J.bin.1	Terriglobia	Tous-C9LFEB	10.39	106.00	569	0.62	3.75	82.14	0.22	0.81
Brown_Q.bin.4	Terriglobia	Tous-C9LFEB	30.71	48.00	278	0.61	4.88	93.70	2.17	0.83
Brown_T.bin.2	Terriglobia	NA	11.85	88.00	370	0.59	3.08	66.28	2.59	0.53
Green_V.bin.4	Terriglobia	NA	8.46	186.00	732	0.57	4.83	71.74	2.61	0.59
Brown_T.bin.10	Thermoleophilia	Palsa-465	7.68	125.00	525	0.71	3.06	93.28	1.42	0.86
Green_T.bin.8	Thermoleophilia	Palsa-465	14.61	81.00	363	0.70	3.87	85.34	0.34	0.84
Green_V.bin.5	Thermoleophilia	Palsa-465	19.80	56.00	369	0.71	3.55	95.88	1.78	0.87
Brown_AD.bin.9	Thermoleophilia	VAYN01	3.65	156.00	543	0.71	1.70	50.30	0.00	0.50
Brown_P.bin.1	Thermoleophilia	VAYN01	4.49	223.00	874	0.70	3.13	84.67	2.76	0.71
Brown_M.bin.5	Verrucomicrobiae	CAHJWO01	12.06	127.00	612	0.64	4.90	91.40	5.07	0.66
Brown_K.bin.2	Verrucomicrobiae	JABDGH01	4.46	142.00	575	0.62	2.19	73.75	1.49	0.66
Brown_R.bin.4	Verrucomicrobiae	JABDGH01	2.95	203.00	647	0.64	1.71	56.49	1.25	0.50
Brown_S.bin.4	Verrucomicrobiae	JABDGH01	12.76	71.00	328	0.64	2.80	89.55	2.70	0.76
Brown_Y.bin.1	Verrucomicrobiae	JABDGH01	9.25	110.00	417	0.60	3.01	81.72	2.36	0.70
Brown_Y.bin.7	Verrucomicrobiae	JABDGH01	8.44	147.00	662	0.55	4.33	73.81	4.08	0.53
