## Supplementary Table 2 for "Boreal moss-microbe interactions are revealed through metagenome assembly of novel bacterial species"

### Sheet: supp1_paper_meta
Sample_ID	Month	Gemetophyte	Microsite	Location	SoilpH	SoilTemp	Canopy	Genus	Species
S-1-DICUND-B	September	Brown	U	Eastmain 2	4.11	14.5	69.22	Dicranum	undulatum
S-1-POLCOM-B	September	Brown	R	Eastmain 2	5.22	12.5	37.66	Polytrichum	commune
S-1-POLCOM-G	September	Green	R	Eastmain 2	5.22	12.5	37.66	Polytrichum	commune
S-1-POLJUN-B	September	Brown	P	Eastmain 1	5.08	14.6	62.42	Polytrichum	juniperinum
S-1-POLJUN-G	September	Green	P	Eastmain 1	5.08	14.6	62.42	Polytrichum	juniperinum
S-1-POLPIL-B	September	Brown	J	Chemin PK	4.8	19	64.38	Polytrichum	piliferum
S-10-POLJUN-B	September	Brown	AA	Nemaska community intersection	4.86	16.4	72.05	Polytrichum	juniperinum
S-10-POLJUN-G	September	Green	AA	Nemaska community intersection	4.86	16.4	72.05	Polytrichum	juniperinum
S-10-POLPIL-B	September	Brown	M	Eastmain 1	5.18	14.6	76.76	Polytrichum	piliferum
S-10-POLPIL-G	September	Green	M	Eastmain 1	5.18	14.6	76.76	Polytrichum	piliferum
S-11-POLJUN-B	September	Brown	AA	Nemaska community intersection	4.86	16.4	72.05	Polytrichum	juniperinum
S-11-POLJUN-G	September	Green	AA	Nemaska community intersection	4.86	16.4	72.05	Polytrichum	juniperinum
S-11-POLPIL-B	September	Brown	M	Eastmain 1	5.18	14.6	76.76	Polytrichum	piliferum
S-11-POLPIL-G	September	Green	M	Eastmain 1	5.18	14.6	76.76	Polytrichum	piliferum
S-12-POLJUN-B	September	Brown	AA	Nemaska community intersection	4.86	16.4	72.05	Polytrichum	juniperinum
S-12-POLJUN-G	September	Green	AA	Nemaska community intersection	4.86	16.4	72.05	Polytrichum	juniperinum
S-12-POLPIL-B	September	Brown	M	Eastmain 1	5.18	14.6	76.76	Polytrichum	piliferum
S-12-POLPIL-G	September	Green	M	Eastmain 1	5.18	14.6	76.76	Polytrichum	piliferum
S-13-POLJUN-B	September	Brown	AB	Nemaska community intersection	4.65	13.6	91.14	Polytrichum	juniperinum
S-13-POLJUN-G	September	Green	AB	Nemaska community intersection	4.65	13.6	91.14	Polytrichum	juniperinum
S-13-POLPIL-B	September	Brown	N	Eastmain 1	5.23	11.9	37.45	Polytrichum	piliferum
S-13-POLPIL-G	September	Green	N	Eastmain 1	5.23	11.9	37.45	Polytrichum	piliferum
S-14-POLJUN-B	September	Brown	AB	Nemaska community intersection	4.65	13.6	91.14	Polytrichum	juniperinum
S-14-POLJUN-G	September	Green	AB	Nemaska community intersection	4.65	13.6	91.14	Polytrichum	juniperinum
S-14-POLPIL-B	September	Brown	N	Eastmain 1	5.23	11.9	37.45	Polytrichum	piliferum
S-14-POLPIL-G	September	Green	N	Eastmain 1	5.23	11.9	37.45	Polytrichum	piliferum
S-15-POLJUN-B	September	Brown	AB	Nemaska community intersection	4.65	13.6	91.14	Polytrichum	juniperinum
S-15-POLJUN-G	September	Green	AB	Nemaska community intersection	4.65	13.6	91.14	Polytrichum	juniperinum
S-15-POLPIL-B	September	Brown	N	Eastmain 1	5.23	11.9	37.45	Polytrichum	piliferum
S-15-POLPIL-G	September	Green	N	Eastmain 1	5.23	11.9	37.45	Polytrichum	piliferum
S-16-POLJUN-B	September	Brown	AC	Nemaska community intersection	4.89	14.7	47.88	Polytrichum	juniperinum
S-16-POLJUN-G	September	Green	AC	Nemaska community intersection	4.89	14.7	47.88	Polytrichum	juniperinum
S-16-POLPIL-B	September	Brown	O	Eastmain 1	5.41	13.9	45.41	Polytrichum	piliferum
S-16-POLPIL-G	September	Green	O	Eastmain 1	5.41	13.9	45.41	Polytrichum	piliferum
S-17-POLJUN-B	September	Brown	AC	Nemaska community intersection	4.89	14.7	47.88	Polytrichum	juniperinum
S-17-POLJUN-G	September	Green	AC	Nemaska community intersection	4.89	14.7	47.88	Polytrichum	juniperinum
S-17-POLPIL-B	September	Brown	O	Eastmain 1	5.41	13.9	45.41	Polytrichum	piliferum
S-17-POLPIL-G	September	Green	O	Eastmain 1	5.41	13.9	45.41	Polytrichum	piliferum
S-18-POLJUN-B	September	Brown	AC	Nemaska community intersection	4.89	14.7	47.88	Polytrichum	juniperinum
S-18-POLJUN-G	September	Green	AC	Nemaska community intersection	4.89	14.7	47.88	Polytrichum	juniperinum
S-18-POLPIL-B	September	Brown	O	Eastmain 1	5.41	13.9	45.41	Polytrichum	piliferum
S-18-POLPIL-G	September	Green	O	Eastmain 1	5.41	13.9	45.41	Polytrichum	piliferum
S-19-POLJUN-B	September	Brown	AD	Pine Forest	4.38	17.4	71.18	Polytrichum	juniperinum
S-19-POLPIL-B	September	Brown	X	Pine Forest	4.95	22.6	71.57	Polytrichum	piliferum
S-19-POLPIL-G	September	Green	X	Pine Forest	4.95	22.6	71.57	Polytrichum	piliferum
S-2-POLCOM-B	September	Brown	R	Eastmain 2	5.22	12.5	37.66	Polytrichum	commune
S-2-POLCOM-G	September	Green	R	Eastmain 2	5.22	12.5	37.66	Polytrichum	commune
S-2-POLJUN-B	September	Brown	P	Eastmain 1	5.08	14.6	62.42	Polytrichum	juniperinum
S-2-POLJUN-G	September	Green	P	Eastmain 1	5.08	14.6	62.42	Polytrichum	juniperinum
S-2-POLPIL-B	September	Brown	J	Chemin PK	4.8	19	64.38	Polytrichum	piliferum
S-2-POLPIL-G	September	Green	J	Chemin PK	4.8	19	64.38	Polytrichum	piliferum
S-20-POLJUN-B	September	Brown	AD	Pine Forest	4.38	17.4	71.18	Polytrichum	juniperinum
S-20-POLJUN-G	September	Green	AD	Pine Forest	4.38	17.4	71.18	Polytrichum	juniperinum
S-20-POLPIL-B	September	Brown	X	Pine Forest	4.95	22.6	71.57	Polytrichum	piliferum
S-20-POLPIL-G	September	Green	X	Pine Forest	4.95	22.6	71.57	Polytrichum	piliferum
S-21-POLJUN-B	September	Brown	AD	Pine Forest	4.38	17.4	71.18	Polytrichum	juniperinum
S-21-POLJUN-G	September	Green	AD	Pine Forest	4.38	17.4	71.18	Polytrichum	juniperinum
S-21-POLPIL-G	September	Green	X	Pine Forest	4.95	22.6	71.57	Polytrichum	piliferum
S-22-POLJUN-B	September	Brown	AE	Pine Forest	4.67	18.9	77.69	Polytrichum	juniperinum
S-22-POLJUN-G	September	Green	AE	Pine Forest	4.67	18.9	77.69	Polytrichum	juniperinum
S-22-POLPIL-B	September	Brown	Y	Pine Forest	4.31	16.8	75.67	Polytrichum	piliferum
S-22-POLPIL-G	September	Green	Y	Pine Forest	4.31	16.8	75.67	Polytrichum	piliferum
S-23-POLJUN-B	September	Brown	AE	Pine Forest	4.67	18.9	77.69	Polytrichum	juniperinum
S-23-POLJUN-G	September	Green	AE	Pine Forest	4.67	18.9	77.69	Polytrichum	juniperinum
S-23-POLPIL-B	September	Brown	Y	Pine Forest	4.31	16.8	75.67	Polytrichum	piliferum
S-23-POLPIL-G	September	Green	Y	Pine Forest	4.31	16.8	75.67	Polytrichum	piliferum
S-24-POLJUN-B	September	Brown	AE	Pine Forest	4.67	18.9	77.69	Polytrichum	juniperinum
S-24-POLJUN-G	September	Green	AE	Pine Forest	4.67	18.9	77.69	Polytrichum	juniperinum
S-24-POLPIL-B	September	Brown	Y	Pine Forest	4.31	16.8	75.67	Polytrichum	piliferum
S-24-POLPIL-G	September	Green	Y	Pine Forest	4.31	16.8	75.67	Polytrichum	piliferum
S-25-POLJUN-B	September	Brown	AF	Pine Forest	4.73	16.9	65.52	Polytrichum	juniperinum
S-25-POLJUN-G	September	Green	AF	Pine Forest	4.73	16.9	65.52	Polytrichum	juniperinum
S-25-POLPIL-B	September	Brown	Z	Pine Forest	4.29	18.5	61.28	Polytrichum	piliferum
S-25-POLPIL-G	September	Green	Z	Pine Forest	4.29	18.5	61.28	Polytrichum	piliferum
S-26-POLJUN-B	September	Brown	AF	Pine Forest	4.73	16.9	65.52	Polytrichum	juniperinum
S-26-POLJUN-G	September	Green	AF	Pine Forest	4.73	16.9	65.52	Polytrichum	juniperinum
S-26-POLPIL-B	September	Brown	Z	Pine Forest	4.29	18.5	61.28	Polytrichum	piliferum
S-26-POLPIL-G	September	Green	Z	Pine Forest	4.29	18.5	61.28	Polytrichum	piliferum
S-27-POLJUN-B	September	Brown	AF	Pine Forest	4.73	16.9	65.52	Polytrichum	juniperinum
S-27-POLPIL-B	September	Brown	Z	Pine Forest	4.29	18.5	61.28	Polytrichum	piliferum
S-27-POLPIL-G	September	Green	Z	Pine Forest	4.29	18.5	61.28	Polytrichum	piliferum
S-3-DICUND-B	September	Brown	U	Eastmain 2	4.11	14.5	69.22	Dicranum	undulatum
S-3-DICUND-G	September	Green	U	Eastmain 2	4.11	14.5	69.22	Dicranum	undulatum
S-3-POLCOM-B	September	Brown	R	Eastmain 2	5.22	12.5	37.66	Polytrichum	commune
S-3-POLCOM-G	September	Green	R	Eastmain 2	5.22	12.5	37.66	Polytrichum	commune
S-3-POLJUN-B	September	Brown	P	Eastmain 1	5.08	14.6	62.42	Polytrichum	juniperinum
S-3-POLJUN-G	September	Green	P	Eastmain 1	5.08	14.6	62.42	Polytrichum	juniperinum
S-3-POLPIL-B	September	Brown	J	Chemin PK	4.8	19	64.38	Polytrichum	piliferum
S-3-POLPIL-G	September	Green	J	Chemin PK	4.8	19	64.38	Polytrichum	piliferum
S-4-DICUND-B	September	Brown	V	Eastmain 2	3.82	12.5	75.74	Dicranum	undulatum
S-4-DICUND-G	September	Green	V	Eastmain 2	3.82	12.5	75.74	Dicranum	undulatum
S-4-POLCOM-B	September	Brown	S	Eastmain 2	5.26	15.5	25.86	Polytrichum	commune
S-4-POLCOM-G	September	Green	S	Eastmain 2	5.26	15.5	25.86	Polytrichum	commune
S-4-POLPIL-B	September	Brown	K	Chemin PK	5.32	12.4	49.13	Polytrichum	piliferum
S-4-POLPIL-G	September	Green	K	Chemin PK	5.32	12.4	49.13	Polytrichum	piliferum
S-5-DICUND-B	September	Brown	V	Eastmain 2	3.82	12.5	75.74	Dicranum	undulatum
S-5-DICUND-G	September	Green	V	Eastmain 2	3.82	12.5	75.74	Dicranum	undulatum
S-5-POLCOM-B	September	Brown	S	Eastmain 2	5.26	15.5	25.86	Polytrichum	commune
S-5-POLCOM-G	September	Green	S	Eastmain 2	5.26	15.5	25.86	Polytrichum	commune
S-5-POLPIL-B	September	Brown	K	Chemin PK	5.32	12.4	49.13	Polytrichum	piliferum
S-5-POLPIL-G	September	Green	K	Chemin PK	5.32	12.4	49.13	Polytrichum	piliferum
S-6-DICUND-B	September	Brown	V	Eastmain 2	3.82	12.5	75.74	Dicranum	undulatum
S-6-DICUND-G	September	Green	V	Eastmain 2	3.82	12.5	75.74	Dicranum	undulatum
S-6-POLCOM-B	September	Brown	S	Eastmain 2	5.26	15.5	25.86	Polytrichum	commune
S-6-POLCOM-G	September	Green	S	Eastmain 2	5.26	15.5	25.86	Polytrichum	commune
S-6-POLPIL-B	September	Brown	K	Chemin PK	5.32	12.4	49.13	Polytrichum	piliferum
S-6-POLPIL-G	September	Green	K	Chemin PK	5.32	12.4	49.13	Polytrichum	piliferum
S-7-DICUND-B	September	Brown	W	Eastmain 2	3.75	12.1	59.24	Dicranum	undulatum
S-7-DICUND-G	September	Green	W	Eastmain 2	3.75	12.1	59.24	Dicranum	undulatum
S-7-POLCOM-B	September	Brown	T	Eastmain 2	5.14	14.1	52.71	Polytrichum	commune
S-7-POLCOM-G	September	Green	T	Eastmain 2	5.14	14.1	52.71	Polytrichum	commune
S-7-POLJUN-B	September	Brown	Q	Eastmain 1	5.16	15.2	72.51	Polytrichum	juniperinum
S-7-POLJUN-G	September	Green	Q	Eastmain 1	5.16	15.2	72.51	Polytrichum	juniperinum
S-7-POLPIL-B	September	Brown	L	Chemin PK	5.21	16.6	55.02	Polytrichum	piliferum
S-7-POLPIL-G	September	Green	L	Chemin PK	5.21	16.6	55.02	Polytrichum	piliferum
S-8-DICUND-B	September	Brown	W	Eastmain 2	3.75	12.1	59.24	Dicranum	undulatum
S-8-DICUND-G	September	Green	W	Eastmain 2	3.75	12.1	59.24	Dicranum	undulatum
S-8-POLCOM-B	September	Brown	T	Eastmain 2	5.14	14.1	52.71	Polytrichum	commune
S-8-POLCOM-G	September	Green	T	Eastmain 2	5.14	14.1	52.71	Polytrichum	commune
S-8-POLJUN-B	September	Brown	Q	Eastmain 1	5.16	15.2	72.51	Polytrichum	juniperinum
S-8-POLJUN-G	September	Green	Q	Eastmain 1	5.16	15.2	72.51	Polytrichum	juniperinum
S-8-POLPIL-B	September	Brown	L	Chemin PK	5.21	16.6	55.02	Polytrichum	piliferum
S-8-POLPIL-G	September	Green	L	Chemin PK	5.21	16.6	55.02	Polytrichum	piliferum
S-9-DICUND-B	September	Brown	W	Eastmain 2	3.75	12.1	59.24	Dicranum	undulatum
S-9-DICUND-G	September	Green	W	Eastmain 2	3.75	12.1	59.24	Dicranum	undulatum
S-9-POLCOM-B	September	Brown	T	Eastmain 2	5.14	14.1	52.71	Polytrichum	commune
S-9-POLCOM-G	September	Green	T	Eastmain 2	5.14	14.1	52.71	Polytrichum	commune
S-9-POLJUN-B	September	Brown	Q	Eastmain 1	5.16	15.2	72.51	Polytrichum	juniperinum
S-9-POLJUN-G	September	Green	Q	Eastmain 1	5.16	15.2	72.51	Polytrichum	juniperinum
S-9-POLPIL-B	September	Brown	L	Chemin PK	5.21	16.6	55.02	Polytrichum	piliferum
S-9-POLPIL-G	September	Green	L	Chemin PK	5.21	16.6	55.02	Polytrichum	piliferum
