## Supplementary Table 3 for "Boreal moss-microbe interactions are revealed through metagenome assembly of novel bacterial species"

### Sheet: heatmap_matrix
Supplementary Data 3. Tables shows pathway completeness (%) for each of 44 differentially abundant species and pathways.
Module_ID	Pathway_name	Lichenicola.GrAP12.MAG	CAHJXG01.GrP6.MAG	LMUY01.GrT4.MAG	Lichenicoccus.roseus	Granulicella_C.GrAP11.MAG	CAHJXF01.GrQ1.MAG	RH.AL1.sp901457705	Methylobacterium.sp022829365	Lichenihabitans.minor	Methylobacterium.sp022829585	RH.AL1.GrAP4.MAG	Methylobacterium.GrAP3.MAG	Palsa.465.GrT8.MAG	Sphingomonas_N.GrAO5.MAG	Sphingomonas_N.sp903871605	Rhodanobacter.sp014200755	Rhodanobacter.sp903827735	Acidisoma.sp009765865	Acidisarcina.polymorpha	Edaphobacter.lichenicola_E	CAIQPK01.BrAB1.MAG	Edaphobacter.BrAC1.MAG	Caballeronia.sordidicola_A	Caballeronia.sordidicola_C	Stigonema.sp903903925	Stigonema.BrZ1.MAG	Reyranella.aerosaccus_B	Bradyrhizobium.sp021779635	Bradyrhizobium.canariense_A	Bradyrhizobium.erythrophlei_C	Bradyrhizobium.sp000938305	Bradyrhizobium.erythrophlei_D	Bradyrhizobium.sp004799405	Bradyrhizobium.sp018449695	Bradyrhizobium.sp900103365	Bradyrhizobium.sp009766005	Palsa.465.sp017882405	VAYN01.BrP1.MAG	Bog.1198.BrY2.MAG	Trebonia.BrZ2.MAG	Trebonia.BrT8.MAG	Bog.532.sp019240215	Rudaea.BrK4.MAG	Rudaea.BrP2.MAG
M00161	Photosystem II	0	0	0	0	0	0	0	0	0	0	0	0	0	0	0	0	0	0	0	0	0	0	0	0	83.33	66.67	0	0	0	0	0	0	0	0	0	0	0	0	0	0	0	0	0	0
M00163	Photosystem I	0	0	0	0	0	0	0	0	0	0	0	0	0	0	0	0	0	0	0	0	0	0	0	0	83.33	66.67	0	0	0	0	0	0	0	0	0	0	0	0	0	0	0	0	0	0
M00597	Anoxygenic photosystem II [BR:ko00194]	100	100	100	100	0	100	100	100	100	100	100	50	0	100	0	0	0	0	0	0	0	0	0	0	0	0	0	0	0	0	0	0	0	0	0	0	0	0	100	0	0	0	0	0
M00175	Nitrogen fixation, nitrogen	0	0	0	0	0	0	0	0	0	0	0	0	0	0	0	0	0	0	0	0	0	0	0	0	75	50	0	0	0	0	0	0	0	0	0	0	0	0	0	0	0	0	0	0
M00528	Nitrification, ammonia	0	33.33	50	0	0	0	0	0	0	0	0	0	0	0	0	0	0	0	0	0	0	0	0	0	0	0	0	33.33	0	0	0	0	0	0	0	0	0	0	0	0	0	0	0	0
M00529	Denitrification, nitrate	0	0	0	0	0	0	0	0	0	0	0	0	0	0	0	0	0	0	0	0	0	0	16.67	16.67	0	0	0	50	25	0	0	0	0	0	25	0	0	0	0	0	0	0	0	0
M00530	Dissimilatory nitrate reduction, nitrate	0	25	0	0	0	25	0	25	0	0	0	0	0	0	0	0	0	0	0	0	0	0	58.33	58.33	0	0	0	0	0	0	0	0	0	0	25	0	0	0	0	25	0	0	0	0
M00531	Assimilatory nitrate reduction, nitrate	0	50	100	25	50	50	100	100	100	100	0	100	25	0	0	0	0	0	50	50	0	50	50	50	50	50	100	50	100	100	100	100	100	100	100	100	0	0	0	25	0	0	0	0
M00804	Complete nitrification, comammox, ammonia	0	22.22	33.33	0	0	0	0	0	0	0	0	0	0	0	0	0	0	0	0	0	0	0	16.67	16.67	0	0	0	22.22	0	0	0	0	0	0	0	0	0	0	0	0	0	0	0	0
M00174	Methane oxidation, methanotroph, methane	0	58.33	50	0	0	0	25	50	0	50	50	50	0	0	0	50	50	0	0	0	0	0	0	0	0	0	0	33.33	50	50	25	50	0	50	25	50	0	0	50	0	0	0	0	50
M00344	Formaldehyde assimilation, xylulose monophosphate pathway	25	50	0	25	25	50	50	75	25	75	50	50	0	0	0	50	50	25	75	75	0	25	50	75	50	25	0	50	75	50	75	75	25	25	75	75	50	0	50	25	25	50	0	25
M00345	Formaldehyde assimilation, ribulose monophosphate pathway	33.33	0	0	50	0	33.33	0	33.33	0	33.33	0	33.33	33.33	0	0	0	0	0	33.33	33.33	0	33.33	0	33.33	33.33	33.33	0	66.67	33.33	33.33	33.33	33.33	33.33	33.33	33.33	33.33	66.67	33.33	33.33	75	100	66.67	0	0
M00346	Formaldehyde assimilation, serine pathway	61.11	72.22	61.11	61.11	61.11	72.22	88.89	88.89	72.22	88.89	77.78	66.67	22.22	50	50	44.44	50	61.11	61.11	61.11	55.56	50	61.11	61.11	44.44	55.56	61.11	55.56	72.22	72.22	72.22	72.22	72.22	72.22	72.22	72.22	50	50	72.22	50	33.33	44.44	33.33	38.89
M00356	Methanogenesis, methanol	16.67	16.67	16.67	16.67	16.67	16.67	16.67	16.67	16.67	16.67	16.67	16.67	0	0	16.67	16.67	16.67	16.67	0	0	0	0	16.67	16.67	11.11	16.67	16.67	16.67	16.67	16.67	16.67	16.67	0	16.67	16.67	16.67	16.67	0	16.67	0	0	0	16.67	16.67
M00357	Methanogenesis, acetate	25	25	25	25	25	30	10	10	10	10	10	10	20	0	25	25	25	25	33.33	16.67	0	16.67	30	41.67	22.22	25	25	41.67	41.67	41.67	30	41.67	33.33	41.67	25	10	30	20	25	20	16.67	16.67	25	25
M00358	Coenzyme M biosynthesis	0	0	25	0	0	25	0	0	0	0	0	0	0	0	0	0	0	25	0	0	0	0	25	25	25	25	25	25	25	50	25	25	25	0	25	25	25	0	0	37.5	50	25	0	0
M00378	F420 biosynthesis	0	0	0	0	0	0	0	0	0	0	0	0	66.67	0	100	0	0	100	0	16.67	0	16.67	0	0	16.67	33.33	83.33	0	100	100	0	0	83.33	0	0	0	83.33	33.33	0	66.67	33.33	66.67	0	0
M00563	Methanogenesis, methylamine-dimethylamine-trimethylamine	12.5	12.5	12.5	12.5	12.5	12.5	12.5	12.5	12.5	12.5	12.5	12.5	0	0	12.5	12.5	12.5	25	0	0	0	0	12.5	12.5	20.83	25	12.5	12.5	12.5	12.5	12.5	12.5	0	12.5	12.5	12.5	25	0	12.5	0	0	12.5	25	12.5
M00567	Methanogenesis, CO2	6.25	6.25	6.25	6.25	6.25	6.25	6.25	22.92	6.25	22.92	6.25	8.33	0	0	6.25	6.25	6.25	6.25	0	0	0	0	6.25	6.25	4.17	6.25	18.75	6.25	6.25	18.75	6.25	6.25	0	6.25	6.25	6.25	22.92	12.5	6.25	0	12.5	0	6.25	6.25
M00173	Reductive citrate cycle (Arnon-Buchanan cycle)	34.09	36.36	45.45	47.73	34.09	40.91	47.73	52.27	47.73	54.55	27.27	45.45	17.5	29.55	56.82	34.09	34.09	61.36	43.18	34.09	38.64	29.55	50	50	38.64	31.82	65	63.64	50	52.27	67.5	59.09	47.73	54.55	57.5	50	36.36	36.36	47.73	50	31.82	45.45	40	35
M00374	Dicarboxylate-hydroxybutyrate cycle	36.54	38.46	23.08	38.46	44.23	40.38	30.77	28.85	38.46	28.85	28.85	28.85	13.46	32.69	38.46	36.54	36.54	32.69	50	44.23	25	32.69	40.38	40.38	30.77	15.38	32.69	44.23	40.38	40.38	40.38	40.38	38.46	46.15	40.38	40.38	21.15	21.15	40.38	36.54	19.23	30.77	26.92	25
M00375	Hydroxypropionate-hydroxybutylate cycle	7.14	7.14	7.14	7.14	28.57	7.14	17.86	17.86	17.86	17.86	17.86	10.71	21.43	7.14	17.86	7.14	7.14	7.14	35.71	28.57	7.14	14.29	7.14	7.14	0	7.14	17.86	14.29	17.86	17.86	17.86	17.86	17.86	25	17.86	17.86	21.43	21.43	7.14	17.86	14.29	17.86	7.14	7.14
M00376	3-Hydroxypropionate bi-cycle	25.93	40.74	51.85	29.63	33.33	44.44	51.85	48.15	62.96	48.15	31.48	42.86	37.04	31.48	53.7	48.15	45.37	35.19	55.56	34.26	23.15	25.93	44.44	44.44	14.81	19.44	62.96	49.07	62.96	62.96	62.96	62.96	59.26	59.26	62.96	62.96	50	31.48	40.74	51.85	33.33	54.63	25.93	40.74
M00377	Reductive acetyl-CoA pathway (Wood-Ljungdahl pathway)	28.57	42.86	42.86	28.57	42.86	28.57	42.86	42.86	57.14	42.86	42.86	28.57	28.57	42.86	57.14	42.86	28.57	28.57	35.71	42.86	28.57	35.71	42.86	42.86	14.29	0	57.14	14.29	42.86	42.86	42.86	42.86	50	42.86	42.86	42.86	42.86	28.57	42.86	14.29	28.57	0	28.57	57.14
M00579	Phosphate acetyltransferase-acetate kinase pathway, acetyl-CoA	50	50	50	50	50	50	0	0	0	0	0	0	0	0	50	50	50	50	100	50	0	50	50	100	50	50	50	100	100	100	50	100	100	100	50	0	50	0	50	0	50	50	50	50
M00620	Incomplete reductive citrate cycle, acetyl-CoA	21.43	21.43	14.29	21.43	14.29	21.43	21.43	21.43	21.43	21.43	21.43	21.43	7.14	14.29	28.57	21.43	21.43	28.57	28.57	21.43	14.29	14.29	28.57	21.43	25	14.29	28.57	21.43	35.71	28.57	28.57	28.57	28.57	32.14	28.57	35.71	14.29	21.43	25	35.71	28.57	21.43	35.71	28.57
