## Supplementary Table 4 for "Boreal moss-microbe interactions are revealed through metagenome assembly of novel bacterial species"

	module	Lustribacter.caenicola	Elarobacter.pasteuri	Elarobacter.vanleeuwenhoeki	Velthaea.versatilis	Palsibacter.borealis	Tityobacter.terrigena	Palsa.1515.sp903970385	Palsa.1515.BrAE3.MAG	Palsa.1515.BrT6.MAG	Palsa.1515.BrAE6.MAG	Nyctobacter.GrS2.MAG	Tumulicola.BrAA6.MAG	Nyctobacter.BrR3.MAG	Velthaea.GrAK6.MAG	name
1	M00597	0	0	0	0	0	0	100	100	100	50	50	0	50	100	Anoxygenic photosystem II [BR:ko00194]
2	M00531	0	0	0	25	0	0	0	0	0	0	0	0	0	0	Assimilatory nitrate reduction, nitrate
3	M00174	0	0	0	50	50	50	0	50	0	50	50	0	50	0	Methane oxidation, methanotroph, methane
4	M00344	0	0	0	50	25	50	25	75	0	75	50	25	75	25	Formaldehyde assimilation, xylulose monophosphate pathway
5	M00345	33.33	0	0	0	0	0	0	50	0	33.33	0	0	33.33	0	Formaldehyde assimilation, ribulose monophosphate pathway
6	M00346	61.11	50	38.89	38.89	38.89	38.89	16.67	38.89	16.67	38.89	38.89	27.78	38.89	33.33	Formaldehyde assimilation, serine pathway
7	M00356	11.11	16.67	0	16.67	0	0	11.11	16.67	16.67	16.67	16.67	0	16.67	11.11	Methanogenesis, methanol
8	M00357	38.89	30	20	41.67	16.67	20	22.22	10	25	25	25	0	25	6.67	Methanogenesis, acetate
9	M00358	25	50	25	50	0	25	25	25	25	25	25	25	25	0	Coenzyme M biosynthesis
10	M00378	0	0	0	0	0	16.67	0	0	0	0	0	16.67	0	0	F420 biosynthesis
11	M00563	20.83	25	0	12.5	0	12.5	8.33	12.5	12.5	12.5	12.5	12.5	12.5	8.33	Methanogenesis, methylamine--dimethylamine--trimethylamine
12	M00567	4.17	6.25	0	6.25	0	0	4.17	6.25	6.25	6.25	6.25	0	6.25	4.17	Methanogenesis, CO2
13	M00173	59.09	29.55	50	54.55	52.5	55	47.5	35	34.09	37.5	7.5	30	37.5	30	Reductive citrate cycle (Arnon-Buchanan cycle)
14	M00374	30.77	25	15.38	23.08	15.38	25	13.46	19.23	5.77	13.46	13.46	15.38	13.46	7.69	Dicarboxylate-hydroxybutyrate cycle
15	M00375	7.14	21.43	21.43	21.43	14.29	21.43	21.43	17.86	7.14	7.14	21.43	21.43	7.14	14.29	Hydroxypropionate-hydroxybutylate cycle
16	M00376	34.26	48.15	56.48	56.48	37.04	49.07	59.26	49.07	34.26	34.26	37.04	42.59	34.26	38.89	3-Hydroxypropionate bi-cycle
17	M00377	28.57	28.57	28.57	28.57	28.57	28.57	28.57	28.57	14.29	42.86	42.86	14.29	42.86	14.29	Reductive acetyl-CoA pathway (Wood-Ljungdahl pathway)
18	M00579	100	0	50	100	50	50	50	0	50	50	50	0	50	0	Phosphate acetyltransferase-acetate kinase pathway, acetyl-CoA
19	M00620	39.29	14.29	10.71	10.71	14.29	28.57	7.14	0	7.14	7.14	7.14	10.71	7.14	0	Incomplete reductive citrate cycle, acetyl-CoA
